# Strawberry COP9 signalosome FvCSN5A regulates plant development and fruit ripening by facilitating polyamine oxidase FvPAO5 degradation to control polyamine and H_2_O_2_ homeostasis

**DOI:** 10.1101/2024.07.10.602942

**Authors:** Yun Huang, Jiahui Gao, Guiming Ji, Wenjing Li, Jiaxue Wang, Qinghua Wang, Yuanyue Shen, Jiaxuan Guo, Fan Gao

## Abstract

Polyamines (PAs), mainly including putrescine, spermidine, and spermine, are essential for plant growth and development. However, the post-translational regulation of PA metabolism remains unknown. Here, we report the COP9 signalosome subunit 5A (FvCSN5A)-mediated degradation of the PA oxidase FvPAO5, which catalyzes the conversion of spermidine/spermine to produce H_2_O_2_. FvCSN5A is localized in the cytoplasm and nucleus, ubiquitously expressed in strawberry plants, and rapidly increases during fruit ripening. *FvCSN5A* RNA interference (RNAi) transgenic strawberries exhibit pleiotropic effects on plant development, fertility, and fruit ripening by regulating PA and H_2_O_2_ homeostasis, similar to *FvPAO5* overexpression transgenic lines. FvCSN5A interacts with FvPAO5 in vitro and in vivo. The ubiquitination and degradation of FvPAO5 are impaired in *FvCSN5A* RNAi lines. Additionally, FvCSN5A interacts with cullin 1 (FvCUL1), a core component of the E3 ubiquitin-protein ligase complex. Transient genetic analysis in cultivated strawberry fruits showed that inhibiting *FaPAO5* expression could partially rescue the ripening phenotype of *FaCSN5A* RNAi fruits. Collectively, the CSN5A-CUL1-PAO5 signaling pathway responsible for PA and H_2_O_2_ homeostasis is crucial to strawberry vegetative and reproductive growth and, final to fruit ripening. Our findings may open a promising avenue for improving crop yield and quality by manipulating the CSN5-PAO5 pair.
