## Supplemental Data Set2 Primers used in this study for "Strawberry COP9 signalosome FvCSN5A regulates plant development and fruit ripening by facilitating polyamine oxidase FvPAO5 degradation to control polyamine and H_2_O_2_ homeostasis"

### Sheet: Supplemental Table S1
Supplemental Data Set1. Primers used in this study.
Primer Name	Sequence (5'-3')	Destination
FvCSN5A-AD-F	GCCATGGAGGCCAGTGAATTCATGGATGCGGAAATAGCGC	Y2H
FvCSN5A-AD-R	CAGCTCGAGCTCGATGGATCCACTTTCAATCATTGGCTCAGGG	Y2H
FvPAO5-BD-F	ATGGCCATGGAGGCCGAATTCATGGTGGCCAAGAAACCAAG	Y2H
FvPAO5-BD-R	ATGCGGCCGCTGCAGGTCGACAACCCCAACATGGTGGTTG	Y2H
FvCUL1-BD-F	TCAGAGGAGGACCTGCATATG ATGGAGCGCAAGATTATCGAGTTG	Y2H
FvCUL1-BD-R	TCGACGGATCCCCGGGAATTC TGCAAGGTACTTGAACGTGTTCG	Y2H
FvCSN5A-His-F	ATGGGTCGCGGATCCGAATTCATGGATGCGGAAATAGCGC	Protein purification
FvCSN5A-His-R	TGCGGCCGCAAGCTTGTCGACACTTTCAATCATTGGCTCAGGG	Protein purification
FvPAO5-GST-F	CCGCGTGGATCCCCGGAATTCATGGTGGCCAAGAAACCAAG	Protein purification
FvPAO5-GST-R	GATGCGGCCGCTCGAGTCGACAACCCCAACATGGTGGTTG	Protein purification
FvCSN5A-CCLUC-F	ACGGGGGACGAGCTCGGTACCATGGATGCGGAAATAGCGC	LCI
FvCSN5A-CCLUC-R	CGCGTACGAGATCTGGTCGACACTTTCAATCATTGGCTCAGGG	LCI
FvPAO5-NLUC-F	ACGGGGGACGAGCTCGGTACCATGGTGGCCAAGAAACCAAG	LCI
FvPAO5-NLUC-R	CGCGTACGAGATCTGGTCGAC AACCCCAACATGGTGGTTG	LCI
FvCUL1-NLUC-F	ACGGGGGACGAGCTCGGTACC ATGGAGCGCAAGATTATCGAGT	LCI
FvCUL1-NLUC-R	5'-CGCGTACGAGATCTGGTCGACTGCAAGGTACTTGAACGTGTTC	LCI
FvPAO5-YCE-F	TGGCGCGCCACTAGTGGATCC ATGGTGGCCAAGAAACCAAG	BiFC
FvPAO5-YCE-R	CCCGGGAGCGGTACCCTCGAG AACCCCAACATGGTGGTTG	BiFC
FvCSN5A-YNE-F	TGGCGCGCCACTAGTGGATCC ATGGATGCGGAAATAGCGC	BiFC
FvCSN5A-YNE-R	CCCGGGAGCGGTACCCTCGAG ACTTTCAATCATTGGCTCAGGG	BiFC
FvCSN5A-1300-GFP-F	GGTCGACATTTAAATACTAGTATGGATGCGGAAATAGCGC	Subcellular localization/CoIP/OE
FvCSN5A-1300-GFP-R	GCCCTTGCTCACCATGGTACCACTTTCAATCATTGGCTCAGGG	Subcellular localization/CoIP/OE
FvPAO5-1300-GFP-F	GGTCGACATTTAAATACTAGTATGGTGGCCAAGAAACCAAG	Subcellular localization/CoIP/OE
FvPAO5-1300-GFP-R	GCCCTTGCTCACCATGGTACCAACCCCAACATGGTGGTTG	Subcellular localization/CoIP/OE
FvCSN5A-MYC-F	GGTCGACATTTAAATACTAGTATGGATGCGGAAATAGCGC	CoIP
FvCSN5A-MYC-R	GCCCTTGCTCACCATGGTACCACTTTCAATCATTGGCTCAGGG	CoIP
CSN5A-RNAi-F	GGGGACAAGTTTGTACAAAAAAGCAGGCTTCCCATCTTCTACTACGACGAGGC	RNAi
CSN5A-RNAi-R	GGGGACCACTTTGTACAAGAAAGCTGGGTCTGCCTGTTTGTTAGTCTGGGAA	RNAi
PAO5-RNAi-F	GGGGACAAGTTTGTACAAAAAAGCAGGCTTC AGGCAGAATAAACACTTCAGAGT	RNAi
PAO5-RNAi-R	GGGGACCACTTTGTACAAGAAAGCTGGGTC CGAAGAAACGAACCAACACTAAG	RNAi
Actin-RT-F	GCCAACCGTGAGAAGATG	RT-qPCR
Actin-RT-R	TCCAGAGTCAAGAACAATACCAG	RT-qPCR
FvCSN5A-RT-F	TATTCCCAGACTAACAAACAGGC	RT-qPCR
FvCSN5A-RT-R	GAGTGGGGTCAATAACAACAGCC	RT-qPCR
FvPAO5-RT-F	CGGATTGAGATGGGTGCTACTTG	RT-qPCR
FvPAO5-RT-R	AATGGTCTTGGCTTCGTCTGATG	RT-qPCR
FvCUL1-RT-F	GTTGGATCAAGGATGGGACT	RT-qPCR
FvCUL1-RT-R	TTGGGAATAGTCATACGGGG	RT-qPCR
FvPG-RT-F	GCAAGTAGAGTCGCACAGTTTT	RT-qPCR
FvPG-RT-R	TCAGTATTAGGCTTCCCACCA	RT-qPCR
FvCEL-RT-F	GCTCTGTTTTGCCTGGACTT	RT-qPCR
FvCEL-RT-R	GCGTGGCTTAGATAGTTGGAAT	RT-qPCR
FvCHS-RT-F	CATACCCCGACTACTACTTTCGT	RT-qPCR
FvCHS-RT-R	CGCACATACTGGGATTCTCTT	RT-qPCR
FvANS-RT-F	CTTGGCTTGGGATTAGAAGAAG	RT-qPCR
FvANS-RT-R	TGAGGGCATTTTGGGTAGTAGT	RT-qPCR
FvSUT1-RT-F	TTCAAGCGACAGAAATACCC	RT-qPCR
FvSUT1-RT-R	ACCCAATCCAGTTTAGACCAG	RT-qPCR
FvSS-RT-F	TTATCCCTCGCATTCTTATT	RT-qPCR
FvSS-RT-R	CAATTCCCTTCTCGGTTCTA	RT-qPCR
FvCSN1-RT-F	CAACCGCCCCATCATCTCCG	RT-qPCR
FvCSN1-RT-R	TAAACCACTGCGTGTTCTCT	RT-qPCR
FvCSN2-RT-F	TGATATGGAGGATTACGGAT	RT-qPCR
FvCSN2-RT-R	TAAATCCCCACTCAGCCTTC	RT-qPCR
FvCSN3-RT-F	ATGTATTGGAGAAAAGCGTT	RT-qPCR
FvCSN3-RT-R	AGATGAGGTGTATTTAGGGA	RT-qPCR
FvCSN4-RT-F	CATTCTCTCCACCGTGTTCT	RT-qPCR
FvCSN4-RT-R	ATTCTGCGAGTTTCTCCCTT	RT-qPCR
FvCSN6A-RT-F	CGGAGTCGTCGAGCAGCGGT	RT-qPCR
FvCSN6A-RT-R	CGATGACGCAGCCGAAAACT	RT-qPCR
FvCSN7-RT-F	GGAGCAAAAGCAAGAGGAGC	RT-qPCR
FvCSN7-RT-R	CCAATTGTGGAAGACGACCG	RT-qPCR
FvCSN7L-RT-F	ATGGAGATAGAGCAGAAACA	RT-qPCR
FvCSN7L-RT-R	CATGAGCAAAGAGGCGAAGC	RT-qPCR
FvCSN8-RT-F	ATTTCTCTCCCCTCTCCTCG	RT-qPCR
FvCSN8-RT-R	TACACACCCACATAGTCCCG	RT-qPCR
